# Spatial growth in food-like matrices differentially modulates food-related stress responses but enhances digestive tolerance in major foodborne pathogens

**DOI:** 10.64898/2026.03.05.710002

**Authors:** Elodie Hoch, Christina Nielsen-Leroux, Laurent Guillier, Bernard Hezard, Romain Briandet, Lysiane Omhover-Fougy

## Abstract

Foods are spatially structured and heterogeneous matrices in which microbial pathogens predominantly grow as immobilised microcolonies rather than planktonic free cells. However, most predictive microbiology and risk assessment models rely on homogeneous liquid cultures, potentially overlooking spatial effects on stress adaptation. Here, we investigated how growth within food-like semi-solid matrices influences stress adaptation and digestive tolerance of major foodborne pathogens. We compared planktonic and spatialised lifestyles across multiple species exposed to salt and organic acid stresses. Spatial growth profoundly altered growth dynamics in a stress- and species-dependent manner. Notably, spatial growth markedly enhanced tolerance to simulated gastrointestinal stresses *in vitro*, particularly under acidic conditions. This protective effect was further confirmed *in vivo* within the acidic midgut of *Hermetia illucens* larvae. Our findings demonstrate that spatial organisation generates distinct physiological states that increase pathogen resilience, highlighting the need to integrate spatialisation into predictive models and quantitative microbial risk assessment.
