## Supplementary Table 2 for "Spatial growth in food-like matrices differentially modulates food-related stress responses but enhances digestive tolerance in major foodborne pathogens"

### Sheet: Feuil1
	A :
	Cluster	Bc	Cs	Ec 1	Ec 2	Lm EGDe	Lm	Sa	Se LT2	Vp	Ye
	1 ●	0.37	0.13	0.07	0	0	0	0	0.1	0.1	0.23
	2▲	0.06	0.13	0.1	0.14	0.07	0.07	0.15	0.08	0.09	0.11
	3 ■	0.1	0.01	0.11	0.04	0.21	0.21	0	0.17	0.13	0.02
	B :
	Cluster	Control	NaCl	Lactic acid	Acetic acid
	1 ●	0.03	0.6	0.03	0.33
	2▲	0.06	0.22	0.38	0.35
	3 ■	0.1	0.27	0.34	0.3
